# Complex aneuploidy triggers autophagy and p53-mediated apoptosis and impairs the second lineage segregation in human preimplantation embryos

**DOI:** 10.1101/2022.08.31.506009

**Authors:** Marius Regin, Yingnan Lei, Edouard Couvreu De Deckersberg, Charlotte Janssens, Anfien Huyghebaert, Yves Guns, Pieter Verdyck, Greta Verheyen, Hilde Van de Velde, Karen Sermon, Claudia Spits

## Abstract

About 70% of human cleavage stage embryos show chromosomal mosaicism, falling to 20% in blastocysts. Chromosomally mosaic human blastocysts can implant and lead to healthy new-borns with normal karyotypes. Studies in mouse embryos and human gastruloids have shown that aneuploid cells show proteotoxic stress, autophagy and p53 activation and that they are eliminated from the epiblast by apoptosis while being tolerated in the trophectoderm. These observations suggest a selective loss of aneuploid cells from human embryos, but the underlying mechanisms are not yet fully understood. In this study we investigated the cellular consequences of aneuploidy in a total of 125 human blastocysts. RNA-sequencing of trophectoderm cells showed transcriptional signatures of activated p53 pathway and apoptosis, which was proportionate to the level of chromosomal imbalance. Immunostaining corroborated that aneuploidy triggers proteotoxic stress, autophagy, p53-signalling, and apoptosis independent from DNA damage. Total cell numbers were lower in aneuploid embryos, due to a decline both in trophectoderm and in epiblast/primitive endoderm cell numbers. While lower cell numbers in trophectoderm may be attributed to apoptosis, it appeared that aneuploidy impaired the second lineage segregation, particularly primitive endoderm formation. This might be reinforced by retention of NANOG in aneuploid embryos. Our findings might explain why fully aneuploid embryos fail to further develop and we hypothesize that the same mechanisms lead to removal of aneuploid cells from mosaic embryos. This hypothesis needs further study as we did not analyze chromosomal mosaic embryos. Finally, we demonstrated a few differences with previous findings in the mouse, emphasizing the need for human embryo research to understand the consequences of aneuploidy.
