## Supplementary Tables for "Complex aneuploidy triggers autophagy and p53-mediated apoptosis and impairs the second lineage segregation in human preimplantation embryos"

### Sheet: Supplementary Table 1
Supplementary Table 1. PGT diagnoses and inferCNV results first experiment
ID	Diagnosis	Technique	Days post-fertilization	Stage	Score	Group	InferCNV result	Infer CNV missed call	Infer CNV confims PGT	RNA-seq	Immunostaining	Biopsy
Aneuploid_1	trisomy 5,monosomy 14 and 19 (all maternal)	SNP	6	BL4	CA	Aneuploid	trisomy 5,monosomy 14 and 19	/	Yes	Yes	Yes	Yes
Aneuploid_2	trisomy 9, monosomy 22, deletion 10p11.1 to 10pter (~39Mb). XY	NGS	6	BL7	BA	Aneuploid	trisomy 9, monosomy 22	/	Yes	Yes	Yes	Yes
Aneuploid_3	monosomy 14 and 19, trisomy 16. XY	NGS	6	BL7	BB	Aneuploid	monosomy 14 and 19, trisomy 16	/	Yes	Yes	Yes	Yes
Aneuploid_4	monosomy 17 (pat), duplication 6q21 to 6ter (~64Mb, mat), deletion Xq27.3 to Xqter (~11Mb, mat), XX.	SNP	5	BL5	BB	Aneuploid	monosomy 17	/	Yes	Yes	Yes	Yes
Aneuploid_5	monosomy 14 and 21. XY	SNP	5	BL7	AB	Aneuploid	monosomy 14 and 21.	/	Yes	Yes	Yes	Yes
Aneuploid_6	monosomy 2, monosomy 19, XY	NGS	6	BL7	BA	Aneuploid	monosomy 2, monosomy 19	/	Yes	Yes	Yes	Yes
Aneuploid_7	monosomy 5, trisomy 9, monosomy 21. XY	NGS	6	BL7	BA	Aneuploid	monosomy 5, trisomy 9, monosomy 21	/	Yes	Yes	No	Yes
Aneuploid_8	Difficult to assign copy number -> 'Combined abnormal' ?	NGS	6	BL7	AB	Aneuploid	EXCLUDED	EXCLUDED	EXCLUDED	Yes	Yes	Yes
Aneuploid_9	trisomy 1, 15, 18 and 22 (all 4 confirmed maternal meiotic), mosaic monosomy 7. XX	SNP	5	BL7	AB	Aneuploid	trisomy 1, 15, 18, 22	/	Yes	Yes	No	Yes
Aneuploid_10	trisomy 15 and 22, monosomy 18. XX	NGS	5	BL7	AC	Aneuploid	Monosomy 18	T15, T22	No	Yes	Yes	Yes
Aneuploid_11	trisomy 10 and 22. XX	NGS	6	BL7	BA	Aneuploid	trisomy 10 and 22	/	Yes	Yes	Yes	Yes
Aneuploid_12	trisomy 17, monosomy 18, 19 and 21. XY	NGS	6	BL7	BB	Aneuploid	trisomy 17, monosomy 18, 19 and 21	/	Yes	Yes	Yes	Yes
Aneuploid_13	trisomy 19, monosomy 22. XX	NGS	6	BL7	BB	Aneuploid	trisomy 19, monosomy 22	/	Yes	Yes	No	Yes
Aneuploid_14	monosomy 13, trisomy 22. XY	NGS	6	BL7	BB	Aneuploid	monosomy 13, trisomy 22	/	Yes	Yes	Yes	Yes
Aneuploid_15	monosomy 14, 21 and 22, trisomy 18, mosaic deletion 12q24.23 to 12qter (~15Mb). XX	NGS	5	BL7	AB	Aneuploid	monosomy 14, 21 and 22, trisomy 18	/	Yes	Yes	Yes	Yes
Aneuploid_16	trisomy 7, monosomy 11, dup16p12.3 to 16qter (~69Mb). XY	NGS	5	BL7	BB	Aneuploid	trisomy 7, monosomy 11	/	Yes	Yes	Yes	Yes
Aneuploid_17	trisomy 18, monosomy 22, mosaic monosomy chr5, mosaic monosomy 21. XX	NGS	5	BL3	BB	Aneuploid	monosomy 22	trisomy 18	No	Yes	Yes	Yes
Aneuploid_18	trisomy 2, trisomy 10, mos. Del 17p11.2 to 17pter ~18Mb). XX	NGS	5	BL7	BB	Aneuploid	trisomy 2, trisomy 10	/	Yes	Yes	Yes	Yes
Aneuploid_19	Trisomy 2 and 22, monosomy 13, mos trisomy 8? XY	NGS	5	BL7	BB	Aneuploid	Trisomy 2 and 22, monosomy 13	/	Yes	Yes	No	Yes
Aneuploid_20	monosomy 14 and X, mos. del 3q13.12 to 3qter (~91Mb). X	NGS	5	BL7	AB	Aneuploid	monosomy 14	/	Yes	Yes	Yes	Yes
Aneuploid_21	monosomy 11, 13, 22	NGS	5	BL3	BA	Aneuploid	NA	NA	NA	No	Yes	Yes
Aneuploid_22	Trisomy 11, 12, 17, 22 (maternal)	SNP confirmed with NGS	5	BL7	BA	Aneuploid	NA	NA	NA	No	Yes	Yes
Euploid_1	Euploid	SNP	5	BL7	AA	Euploid	Euploid	/	Yes	Yes	No	Yes
Euploid_2	Euploid	SNP	5	BL7	BB	Euploid	Euploid	/	Yes	Yes	No	Yes
Euploid_3	Euploid	SNP	5	BL6	BA	Euploid	Euploid	/	Yes	Yes	Yes	Yes
Euploid_4	Euploid	SNP	5	BL7	AB	Euploid	Euploid	/	Yes	Yes	No	Yes
Euploid_5	Euploid	SNP	5	BL7	AB	Euploid	Euploid	/	Yes	Yes	Yes	Yes
Euploid_6	Euploid	SNP	5	BL7	AB	Euploid	Euploid	/	Yes	Yes	No	Yes
Euploid_7	Euploid	SNP	5	BL7	AB	Euploid	Euploid	/	Yes	Yes	No	Yes
Euploid_8	Euploid	SNP	6	BL6	BB	Euploid	Euploid	/	Yes	Yes	No	Yes
Euploid_9	Euploid	SNP	6	BL7	BB	Euploid	Euploid	/	Yes	Yes	No	Yes
Euploid_10	Euploid	SNP	5	BL7	AC	Euploid	Euploid	/	Yes	Yes	Yes	Yes
Euploid_11	Euploid	SNP	6	BL6	BA	Euploid	Euploid	/	Yes	Yes	Yes	Yes
Euploid_12	Euploid	SNP	5	BL7	BB	Euploid	Euploid	/	Yes	Yes	No	Yes
Euploid_13	Euploid	SNP	5	BL7	BB	Euploid	Euploid	/	Yes	Yes	Yes	Yes
Euploid_14	Euploid	SNP	5	BL7	BB	Euploid	Euploid	/	Yes	Yes	No	Yes
Euploid_15	Euploid	SNP	5	BL7	AA	Euploid	NA	NA	NA	No	Yes	Yes
Euploid_16	Euploid	SNP	6	BL6	AA	Euploid	NA	NA	NA	No	Yes	Yes
Euploid_17	Euploid	SNP	5	BL7	AA	Euploid	NA	NA	NA	No	Yes	Yes
Euploid_18	Euploid	SNP	6	BL7	BA	Euploid	NA	NA	NA	No	Yes	Yes
Euploid_19	Euploid	SNP	6	BL7	BA	Euploid	NA	NA	NA	No	Yes	Yes
Euploid_20	Euploid	SNP	6	BL6	BA	Euploid	NA	NA	NA	No	Yes	Yes
Euploid_21	Euploid	SNP	6	BL7	BA	Euploid	NA	NA	NA	No	Yes	Yes
Euploid_22	Euploid	SNP	5	BL7	BA	Euploid	NA	NA	NA	No	Yes	Yes
Euploid_23	Euploid	SNP	6	BL7	AB	Euploid	NA	NA	NA	No	Yes	Yes
Euploid_24	Euploid	SNP	5	BL7	AB	Euploid	NA	NA	NA	No	Yes	Yes
Euploid_25	Euploid	SNP	5	BL7	AB	Euploid	NA	NA	NA	No	Yes	Yes
Euploid_26	Euploid	SNP	5	BL7	AA	Euploid	NA	NA	NA	No	Yes	Yes
Euploid_27	Euploid	SNP	5	BL7	AB	Euploid	NA	NA	NA	No	Yes	Yes
Euploid_28	Euploid	SNP	5	BL7	BB	Euploid	NA	NA	NA	No	Yes	Yes
Reversine_1	NA	NA	5	NA	AB	Reversine-treated	NA	NA	NA	Yes	Yes	Yes
Reversine_2	NA	NA	5	NA	AA	Reversine-treated	NA	NA	NA	Yes	Yes	Yes
Reversine_3	NA	NA	5	NA	BA	Reversine-treated	NA	NA	NA	Yes	Yes	Yes
Reversine_4	NA	NA	5	NA	BB	Reversine-treated	NA	NA	NA	Yes	Yes	Yes
Reversine_5	NA	NA	5	NA	AA	Reversine-treated	NA	NA	NA	Yes	Yes	Yes
Reversine_6	NA	NA	5	NA	AA	Reversine-treated	NA	NA	NA	Yes	No	Yes
Reversine_7	NA	NA	5	NA	AB	Reversine-treated	NA	NA	NA	Yes	No	Yes
Reversine_8	NA	NA	5	NA	AA	Reversine-treated	NA	NA	NA	Yes	Yes	Yes
Reversine_9	NA	NA	5	NA	BA	Reversine-treated	NA	NA	NA	Yes	Yes	Yes
Reversine_10	NA	NA	5	NA	AB	Reversine-treated	NA	NA	NA	Yes	Yes	Yes
Reversine_11	NA	NA	5	NA	AA	Reversine-treated	NA	NA	NA	Yes	No	Yes

### Sheet: Supplementary Table 2
Supplementary Table 2. Differentially expressed genes aneuploid versus euploid embryos
ENSEMBL ID	Gene symbol	log2FoldChange	FDR	Up-/downregulated
ENSG00000142552	RCN3	23.3812	1.87928e-24	UP
ENSG00000173535	TNFRSF10C	5.86246	2.58691e-05	UP
ENSG00000248429	GASK1B-AS1	7.96597	3.1417e-05	UP
ENSG00000250337	PURPL	3.9196	4.42821e-05	UP
ENSG00000225731	PDE9A-AS1	7.40661	0.000148361	UP
ENSG00000163584	RPL22L1	-1.58898	0.000279885	DOWN
ENSG00000280079	NA	-1.5454	0.000666021	DOWN
ENSG00000135679	MDM2	1.4208	0.0032117	UP
ENSG00000171552	BCL2L1	1.00103	0.0032117	UP
ENSG00000284948	LOC254896	6.38809	0.00493272	UP
ENSG00000120210	INSL6	7.17865	0.00722605	UP
ENSG00000136048	DRAM1	1.24786	0.0149205	UP
ENSG00000120889	TNFRSF10B	3.19774	0.0284178	UP
ENSG00000138028	CGREF1	4.23125	0.0284178	UP
ENSG00000166206	GABRB3	1.80566	0.0314002	UP
ENSG00000214553	LRRC37A11P	3.36704	0.0314002	UP
ENSG00000271503	CCL5	5.20668	0.0344829	UP
ENSG00000104154	SLC30A4	6.08832	0.0345371	UP
ENSG00000105963	ADAP1	6.12628	0.0384911	UP
ENSG00000179562	GCC1	1.49085	0.0417174	UP
ENSG00000145107	TM4SF19	6.46493	0.0433637	UP
ENSG00000184557	SOCS3	2.15424	0.0433637	UP
ENSG00000143194	MAEL	1.89187	0.0443362	UP

### Sheet: Supplementary Table 3
Supplementary Table 3. Differentially expressed genes reversine versus euploid embryos
ENSEMBL ID	Gene symbol	log2FoldChange	FDR	Up-/downregulated
ENSG00000236824	BCYRN1	-2.88477	0.00116765	DOWN
ENSG00000187840	EIF4EBP1	-1.30735	0.00196026	DOWN
ENSG00000140264	SERF2	-1.06611	0.00372662	DOWN
ENSG00000154305	MIA3	1.15576	0.00406421	UP
ENSG00000232112	TMA7	-1.08702	0.00533763	DOWN
ENSG00000243147	MRPL33	-1.06691	0.0053946	DOWN
ENSG00000112667	DNPH1	-1.46411	0.00742253	DOWN
ENSG00000105185	PDCD5	-1.09994	0.00742253	DOWN
ENSG00000088832	FKBP1A	-1.04299	0.00742253	DOWN
ENSG00000135441	BLOC1S1	-1.14164	0.00808648	DOWN
ENSG00000179218	CALR	1.05758	0.00808648	UP
ENSG00000079215	SLC1A3	1.44366	0.00808648	UP
ENSG00000159363	ATP13A2	1.54446	0.00817017	UP
ENSG00000155657	TTN	2.04234	0.00825779	UP
ENSG00000129347	KRI1	1.00339	0.0116732	UP
ENSG00000244187	TMEM141	-1.33087	0.0116927	DOWN
ENSG00000077942	FBLN1	1.54979	0.0118968	UP
ENSG00000102309	PIN4	-1.19637	0.0133636	DOWN
ENSG00000196821	ILRUN	-1.23867	0.013719	DOWN
ENSG00000196976	LAGE3	-1.22512	0.013719	DOWN
ENSG00000105887	MTPN	-1.06452	0.013719	DOWN
ENSG00000105258	POLR2I	-1.00084	0.013719	DOWN
ENSG00000130202	NECTIN2	1.02356	0.013719	UP
ENSG00000168769	TET2	1.04304	0.0144524	UP
ENSG00000103512	NOMO1	1.13663	0.0144555	UP
ENSG00000163283	ALPP	1.41753	0.0144555	UP
ENSG00000105726	ATP13A1	1.32592	0.0154923	UP
ENSG00000063241	ISOC2	-1.69017	0.0160752	DOWN
ENSG00000136068	FLNB	1.02316	0.0160752	UP
ENSG00000088836	SLC4A11	1.35689	0.0160752	UP
ENSG00000170906	NDUFA3	-1.01512	0.017434	DOWN
ENSG00000117724	CENPF	1.18704	0.018147	UP
ENSG00000157765	SLC34A2	1.44308	0.018147	UP
ENSG00000130702	LAMA5	1.12239	0.019612	UP
ENSG00000116539	ASH1L	1.31939	0.0204399	UP
ENSG00000148773	MKI67	1.20319	0.0205198	UP
ENSG00000117616	RSRP1	1.51709	0.0205981	UP
ENSG00000187446	CHP1	-1.04097	0.0254586	DOWN
ENSG00000137812	KNL1	1.09593	0.0257745	UP
ENSG00000114302	PRKAR2A	-1.02853	0.0260754	DOWN
ENSG00000196350	ZNF729	1.76514	0.0267062	UP
ENSG00000139734	DIAPH3	1.00583	0.0328002	UP
ENSG00000009413	REV3L	1.01299	0.0336986	UP
ENSG00000160124	MIX23	-1.08402	0.0347217	DOWN
ENSG00000103995	CEP152	1.21754	0.0347217	UP
ENSG00000175602	CCDC85B	-1.04355	0.0350754	DOWN
ENSG00000140564	FURIN	1.05203	0.0353755	UP
ENSG00000277196	PRODH	1.04353	0.0372464	UP
ENSG00000130695	CEP85	1.11954	0.0382505	UP
ENSG00000063761	ADCK1	1.48079	0.0397057	UP
ENSG00000103423	DNAJA3	1.00915	0.04095	UP
ENSG00000082781	ITGB5	1.1708	0.0423574	UP
ENSG00000164904	ALDH7A1	-1.1137	0.0423591	DOWN
ENSG00000101474	APMAP	1.0136	0.0473415	UP
ENSG00000174227	PIGG	1.09119	0.0482545	UP
ENSG00000183506	PI4KAP2	1.2119	0.0492723	UP

### Sheet: Supplementary Table 4
Supplementary Table 4. Ranks of imbalanced gene loci for the first experiment
ID	Diagnosis	Total imbalanced loci	Percent rank within group	Dosage rank within group
Aneuploid_9	trisomy 1, 15, 18 and 22 (all 4 confirmed maternal meiotic), mosaic monosomy 7. XX	5000	1.0	high
Aneuploid_12	trisomy 17, monosomy 18, 19 and 21. XY	3518	0.94	high
Aneuploid_1	trisomy 5,monosomy 14 and 19 (all maternal)	3322	0.89	high
Aneuploid_19	Trisomy 2 and 22, monosomy 13, mos trisomy 8? XY	3263	0.83	high
Aneuploid_3	monosomy 14 and 19, trisomy 16. XY	3217	0.78	high
Aneuploid_6	monosomy 2, monosomy 19, XY	3053	0.72	high
Aneuploid_16	trisomy 7, monosomy 11, dup16p12.3 to 16qter (~69Mb). XY	2762	0.67	high
Aneuploid_18	trisomy 2, trisomy 10, mos. Del 17p11.2 to 17pter ~18Mb). XX	2437	0.61	high
Aneuploid_7	monosomy 5, trisomy 9, monosomy 21. XY	2192	0.56	high
Aneuploid_17	trisomy 18, monosomy 22, mosaic monosomy chr5, mosaic monosomy 21. XX	2163	0.5	high
Aneuploid_15	monosomy 14, 21 and 22, trisomy 18, mosaic deletion 12q24.23 to 12qter (~15Mb). XX	2058	0.44	low
Aneuploid_13	trisomy 19, monosomy 22. XX	2050	0.39	low
Aneuploid_4	monosomy 17 (pat), duplication 6q21 to 6ter (~64Mb, mat), deletion Xq27.3 to Xqter (~11Mb, mat), XX.	1667	0.33	low
Aneuploid_10	trisomy 15 and 22, monosomy 18. XX	1586	0.28	low
Aneuploid_2	trisomy 9, monosomy 22, deletion 10p11.1 to 10pter (~39Mb). XY	1367	0.22	low
Aneuploid_20	monosomy 14 and X, mos. del 3q13.12 to 3qter (~91Mb). X	1361	0.17	low
Aneuploid_11	trisomy 10 and 22. XX	1353	0.11	low
Aneuploid_5	monosomy 14 and 21. XY	1066	0.06	low
Aneuploid_14	monosomy 13, trisomy 22. XY	947	0.0	low

### Sheet: Supplementary Table 5
Supplementary Table 5. Differentially expressed genes high-dosage versus euploid embryos
ENSEMBL ID	Gene symbol	log2FoldChange	FDR	Up-/downregulated
ENSG00000137975	CLCA2	22.4467	3.81551e-12	UP
ENSG00000248429	GASK1B-AS1	8.66135	1.11882e-06	UP
ENSG00000225731	PDE9A-AS1	7.9026	1.25461e-05	UP
ENSG00000171552	BCL2L1	1.21971	1.64774e-05	UP
ENSG00000078246	TULP3	1.42151	3.69126e-05	UP
ENSG00000173535	TNFRSF10C	6.27356	4.22092e-05	UP
ENSG00000244694	PTCHD4	7.2439	5.62027e-05	UP
ENSG00000250337	PURPL	4.10728	0.000111053	UP
ENSG00000214553	NA	4.16775	0.00029191	UP
ENSG00000077454	LRCH4	1.70076	0.000342104	UP
ENSG00000178913	TAF7	1.48905	0.000940881	UP
ENSG00000143367	TUFT1	1.18877	0.00179737	UP
ENSG00000135679	MDM2	1.57145	0.00221529	UP
ENSG00000166206	GABRB3	2.26528	0.00272476	UP
ENSG00000170836	PPM1D	1.29535	0.00383423	UP
ENSG00000136048	DRAM1	1.40555	0.00458399	UP
ENSG00000272556	NA	2.48843	0.00558463	UP
ENSG00000083307	GRHL2	1.01123	0.00563367	UP
ENSG00000173530	TNFRSF10D	6.32433	0.00605298	UP
ENSG00000064115	TM7SF3	1.62171	0.00653694	UP
ENSG00000062038	CDH3	2.36662	0.00696947	UP
ENSG00000279880	NA	3.46581	0.00759538	UP
ENSG00000154920	EME1	1.82868	0.00760661	UP
ENSG00000161513	FDXR	1.57478	0.00903918	UP
ENSG00000198223	CSF2RA	1.69221	0.00944744	UP
ENSG00000112245	PTP4A1	1.16958	0.0114394	UP
ENSG00000260019	LINC01992	7.4687	0.0119491	UP
ENSG00000134574	DDB2	2.06727	0.015733	UP
ENSG00000162086	ZNF75A	1.3009	0.0163097	UP
ENSG00000260254	NA	7.17789	0.0167865	UP
ENSG00000148219	ASTN2	1.68165	0.0168516	UP
ENSG00000177106	EPS8L2	1.58917	0.0184779	UP
ENSG00000249859	PVT1	1.36911	0.0187455	UP
ENSG00000234719	NPIPB2	3.34602	0.0191871	UP
ENSG00000113327	GABRG2	3.14668	0.0195622	UP
ENSG00000184557	SOCS3	2.32024	0.0204792	UP
ENSG00000120210	INSL6	7.42511	0.0213634	UP
ENSG00000203799	CCDC162P	5.28311	0.0218521	UP
ENSG00000154040	CABYR	3.25374	0.0223927	UP
ENSG00000225742	NA	6.81774	0.0249029	UP
ENSG00000102893	PHKB	1.0438	0.0251507	UP
ENSG00000102908	NFAT5	1.33986	0.0258227	UP
ENSG00000131558	EXOC4	1.47929	0.0263663	UP
ENSG00000196586	MYO6	1.40904	0.0264444	UP
ENSG00000048392	RRM2B	2.01956	0.0277105	UP
ENSG00000197557	IFT70A	7.20983	0.0316636	UP
ENSG00000167840	ZNF232	1.10685	0.0332089	UP
ENSG00000183734	ASCL2	5.79591	0.0332637	UP
ENSG00000241322	FBXW10B	3.90972	0.0332637	UP
ENSG00000279208	NA	2.77924	0.034427	UP
ENSG00000143393	PI4KB	1.48843	0.0354359	UP
ENSG00000237296	SMG1P1	1.46162	0.0396421	UP
ENSG00000253669	NA	5.76119	0.0417002	UP
ENSG00000090432	MUL1	1.00275	0.0440748	UP
ENSG00000101353	MROH8	3.44939	0.044799	UP
ENSG00000166546	BEAN1	6.62961	0.0460448	UP
ENSG00000138193	PLCE1	1.0258	0.0464689	UP
ENSG00000154874	NA	2.39498	0.0464689	UP
ENSG00000213225	NOC2LP1	3.32764	0.0470024	UP
ENSG00000114316	USP4	1.1758	0.0477149	UP
ENSG00000114529	C3orf52	1.17426	0.0477149	UP
ENSG00000120889	TNFRSF10B	3.18183	0.0477149	UP
ENSG00000263513	FAM72C	1.44854	0.0477149	UP
ENSG00000266173	STRADA	1.84921	0.0484579	UP
ENSG00000258738	BAZ1A-AS1	2.07336	0.0484867	UP
ENSG00000163584	RPL22L1	-2.04578	8.37426e-09	DOWN
ENSG00000261604	NA	-4.36032	1.85562e-06	DOWN
ENSG00000170889	RPS9	-1.281	8.61603e-06	DOWN
ENSG00000127540	UQCR11	-1.24287	8.64127e-06	DOWN
ENSG00000108107	RPL28	-1.47134	1.25461e-05	DOWN
ENSG00000099624	ATP5F1D	-1.34701	1.48019e-05	DOWN
ENSG00000130255	RPL36	-1.34042	3.81064e-05	DOWN
ENSG00000099795	NDUFB7	-1.27747	5.62027e-05	DOWN
ENSG00000221983	UBA52	-1.1547	7.45521e-05	DOWN
ENSG00000170906	NDUFA3	-1.49225	0.000111053	DOWN
ENSG00000063177	RPL18	-1.16776	0.000116125	DOWN
ENSG00000126247	CAPNS1	-1.75158	0.000116125	DOWN
ENSG00000070756	PABPC1	-1.37131	0.000144077	DOWN
ENSG00000115268	RPS15	-1.16031	0.000144077	DOWN
ENSG00000186010	NDUFA13	-1.31736	0.000144077	DOWN
ENSG00000183617	MRPL54	-1.1373	0.000149541	DOWN
ENSG00000233927	RPS28	-1.3998	0.000173024	DOWN
ENSG00000088247	KHSRP	-1.55685	0.00019427	DOWN
ENSG00000065978	YBX1	-1.26262	0.000248817	DOWN
ENSG00000105640	RPL18A	-1.0453	0.000248817	DOWN
ENSG00000107758	PPP3CB	-3.3332	0.000248817	DOWN
ENSG00000105258	POLR2I	-1.44259	0.000265129	DOWN
ENSG00000006015	REX1BD	-1.81407	0.000273001	DOWN
ENSG00000229833	PET100	-1.56694	0.00029191	DOWN
ENSG00000083845	RPS5	-1.03108	0.000339358	DOWN
ENSG00000104979	C19orf53	-1.08729	0.000342104	DOWN
ENSG00000142534	RPS11	-1.16645	0.000342104	DOWN
ENSG00000233762	RPS15P4	-1.36116	0.000342104	DOWN
ENSG00000126267	COX6B1	-1.02783	0.000344629	DOWN
ENSG00000105193	RPS16	-1.12081	0.000402545	DOWN
ENSG00000142541	RPL13A	-1.15531	0.000505714	DOWN
ENSG00000112667	DNPH1	-2.71272	0.000647936	DOWN
ENSG00000236824	BCYRN1	-2.94786	0.000651526	DOWN
ENSG00000099800	TIMM13	-1.09993	0.000727994	DOWN
ENSG00000183648	NDUFB1	-1.33463	0.000776976	DOWN
ENSG00000196976	LAGE3	-1.4678	0.000776976	DOWN
ENSG00000197111	PCBP2	-1.43075	0.000865957	DOWN
ENSG00000174886	NDUFA11	-1.10576	0.000877503	DOWN
ENSG00000177600	RPLP2	-1.20928	0.00113329	DOWN
ENSG00000115286	NDUFS7	-1.19424	0.00126175	DOWN
ENSG00000198258	UBL5	-1.1926	0.00126175	DOWN
ENSG00000084207	GSTP1	-1.32593	0.00129416	DOWN
ENSG00000213465	ARL2	-1.15723	0.00145556	DOWN
ENSG00000280079	NA	-1.70694	0.00158844	DOWN
ENSG00000130748	TMEM160	-1.32402	0.0016644	DOWN
ENSG00000141858	SAMD1	-1.33448	0.00178204	DOWN
ENSG00000198034	RPS4X	-1.05875	0.00178204	DOWN
ENSG00000198918	RPL39	-1.25439	0.00179737	DOWN
ENSG00000213741	RPS29	-1.22372	0.00179737	DOWN
ENSG00000179818	PCBP1-AS1	-2.89518	0.00189902	DOWN
ENSG00000174917	MICOS13	-1.37581	0.00206837	DOWN
ENSG00000175602	CCDC85B	-2.21757	0.00206837	DOWN
ENSG00000282034	NA	-1.46688	0.00236364	DOWN
ENSG00000187840	EIF4EBP1	-1.11836	0.00253844	DOWN
ENSG00000173113	TRMT112	-1.04185	0.00257029	DOWN
ENSG00000164687	FABP5	-1.1962	0.0028475	DOWN
ENSG00000241343	RPL36A	-1.1673	0.0029414	DOWN
ENSG00000105677	TMEM147	-1.19847	0.00298907	DOWN
ENSG00000172590	MRPL52	-1.09362	0.00299531	DOWN
ENSG00000275097	NA	-4.68547	0.00317906	DOWN
ENSG00000130332	LSM7	-1.29021	0.00336377	DOWN
ENSG00000183688	RFLNB	-1.57582	0.00519802	DOWN
ENSG00000063241	ISOC2	-1.98726	0.00527365	DOWN
ENSG00000240616	RPS6P25	-4.28342	0.00581003	DOWN
ENSG00000112893	MAN2A1	-1.5952	0.00586911	DOWN
ENSG00000255857	PXN-AS1	-1.47326	0.00637737	DOWN
ENSG00000269292	NA	-6.93142	0.00640175	DOWN
ENSG00000267855	NDUFA7	-1.17155	0.00645694	DOWN
ENSG00000187994	RINL	-4.53195	0.0066954	DOWN
ENSG00000116017	ARID3A	-1.72316	0.00759538	DOWN
ENSG00000160014	CALM3	-1.06248	0.00759538	DOWN
ENSG00000174599	TRAM1L1	-6.98949	0.00869732	DOWN
ENSG00000180921	FAM83H	-1.62192	0.00869732	DOWN
ENSG00000277443	MARCKS	-1.55714	0.00898679	DOWN
ENSG00000088832	FKBP1A	-1.02549	0.00903918	DOWN
ENSG00000171858	RPS21	-1.10681	0.00903918	DOWN
ENSG00000171222	SCAND1	-1.04748	0.0102714	DOWN
ENSG00000113494	PRLR	-6.8916	0.0108853	DOWN
ENSG00000165502	RPL36AL	-1.01678	0.0108853	DOWN
ENSG00000286037	NA	-1.93853	0.0108853	DOWN
ENSG00000269564	NA	-2.19868	0.0115296	DOWN
ENSG00000285600	NA	-2.07915	0.0115489	DOWN
ENSG00000124172	ATP5F1E	-1.09728	0.0125197	DOWN
ENSG00000071626	DAZAP1	-1.06163	0.0127589	DOWN
ENSG00000103653	CSK	-1.84917	0.0127589	DOWN
ENSG00000279945	NA	-1.10772	0.0132405	DOWN
ENSG00000135441	BLOC1S1	-1.25771	0.0135545	DOWN
ENSG00000144579	CTDSP1	-1.80268	0.0139908	DOWN
ENSG00000105185	PDCD5	-1.19578	0.014095	DOWN
ENSG00000034510	TMSB10	-1.39348	0.0149926	DOWN
ENSG00000146083	RNF44	-1.34414	0.0156217	DOWN
ENSG00000260482	NA	-5.9177	0.0157626	DOWN
ENSG00000112306	RPS12	-1.01575	0.0163661	DOWN
ENSG00000165644	COMTD1	-1.18875	0.0163661	DOWN
ENSG00000173674	EIF1AX	-1.00856	0.0163661	DOWN
ENSG00000163993	S100P	-2.38611	0.0167134	DOWN
ENSG00000161179	YDJC	-1.13665	0.0167865	DOWN
ENSG00000164086	DUSP7	-2.30615	0.017742	DOWN
ENSG00000169169	CPT1C	-6.52281	0.0188394	DOWN
ENSG00000232112	TMA7	-1.04992	0.0190346	DOWN
ENSG00000233012	HDAC1P2	-6.14511	0.0191871	DOWN
ENSG00000185664	PMEL	-4.14272	0.0192391	DOWN
ENSG00000167815	PRDX2	-1.15776	0.0194055	DOWN
ENSG00000002330	BAD	-1.32035	0.0195622	DOWN
ENSG00000112242	E2F3	-1.50061	0.0195622	DOWN
ENSG00000254452	NA	-2.46596	0.0195979	DOWN
ENSG00000103254	ANTKMT	-1.14916	0.0197983	DOWN
ENSG00000130749	ZC3H4	-2.15228	0.0205606	DOWN
ENSG00000267458	NA	-2.41124	0.0209367	DOWN
ENSG00000105698	USF2	-1.47092	0.0216264	DOWN
ENSG00000128602	SMO	-5.63251	0.0216304	DOWN
ENSG00000163170	BOLA3	-1.10624	0.0216616	DOWN
ENSG00000152082	MZT2B	-1.08203	0.0221375	DOWN
ENSG00000258315	C17orf49	-1.03594	0.0221493	DOWN
ENSG00000108641	B9D1	-2.00167	0.0223927	DOWN
ENSG00000245910	NA	-1.05984	0.023575	DOWN
ENSG00000189171	S100A13	-1.24877	0.0244843	DOWN
ENSG00000170142	UBE2E1	-1.54601	0.0252697	DOWN
ENSG00000227751	RCC2-AS1	-3.68921	0.0256444	DOWN
ENSG00000149115	TNKS1BP1	-1.98565	0.0256638	DOWN
ENSG00000139197	PEX5	-2.01896	0.0257257	DOWN
ENSG00000168273	UQCC5	-1.33813	0.0270906	DOWN
ENSG00000171843	MLLT3	-3.92171	0.0270906	DOWN
ENSG00000235363	NA	-1.2375	0.0270906	DOWN
ENSG00000153989	NUS1	-1.01875	0.027393	DOWN
ENSG00000213178	NA	-1.08059	0.027393	DOWN
ENSG00000130208	APOC1	-1.1521	0.0277518	DOWN
ENSG00000105254	TBCB	-1.00124	0.0281341	DOWN
ENSG00000187446	CHP1	-1.00907	0.0290738	DOWN
ENSG00000105518	TMEM205	-1.10468	0.0303923	DOWN
ENSG00000130158	DOCK6	-1.85674	0.0303923	DOWN
ENSG00000272333	KMT2B	-1.41536	0.0330317	DOWN
ENSG00000125954	CHURC1-FNTB	-1.07658	0.0332637	DOWN
ENSG00000071564	TCF3	-1.47234	0.034427	DOWN
ENSG00000048828	FAM120A	-1.0072	0.0344299	DOWN
ENSG00000166803	PCLAF	-2.0309	0.035585	DOWN
ENSG00000267436	NA	-3.74232	0.035585	DOWN
ENSG00000145860	RNF145	-1.45941	0.0375502	DOWN
ENSG00000227615	NA	-1.05408	0.0375502	DOWN
ENSG00000163453	IGFBP7	-2.93282	0.0382986	DOWN
ENSG00000197483	ZNF628	-2.59474	0.0382986	DOWN
ENSG00000264501	RN7SL731P	-5.78517	0.0382986	DOWN
ENSG00000179094	PER1	-3.62055	0.038816	DOWN
ENSG00000258430	NA	-2.45998	0.0391806	DOWN
ENSG00000125356	NDUFA1	-1.01906	0.0412975	DOWN
ENSG00000173221	GLRX	-3.31458	0.0412975	DOWN
ENSG00000236498	NA	-1.3641	0.043118	DOWN
ENSG00000204220	PFDN6	-1.08243	0.0435566	DOWN
ENSG00000133937	GSC	-5.07578	0.044799	DOWN
ENSG00000156030	MIDEAS	-1.16565	0.044799	DOWN
ENSG00000213145	CRIP1	-1.0481	0.044799	DOWN
ENSG00000091986	CCDC80	-4.58148	0.0449243	DOWN
ENSG00000143507	DUSP10	-6.3327	0.045135	DOWN

### Sheet: Supplementary Table 6
Embryo	Experiment	Stage at cryopreservation	Score at cryopreservation	Day at cryopreservation	Diagnosis	Dosage	Total imbalanced loci	Percent rank within group
Untreated_1	2	BL4	AB	5	NA	NA	NA	NA
Untreated_2	2	BL3	BA	5	NA	NA	NA	NA
Untreated_3	2	BL4	AA	5	NA	NA	NA	NA
Untreated_4	2	BL4	BA	5	NA	NA	NA	NA
Untreated_5	2	BL3	AB	5	NA	NA	NA	NA
Untreated_6	2	BL3	AA	5	NA	NA	NA	NA
Bleomycin_1	2	BL4	AA	5	NA	NA	NA	NA
Bleomycin_2	2	BL3	AB	5	NA	NA	NA	NA
Bleomycin_3	2	BL3	BA	5	NA	NA	NA	NA
Bleomycin_4	2	BL4	BA	5	NA	NA	NA	NA
Bleomycin_5	2	BL4	AA	5	NA	NA	NA	NA
Bleomycin_6	2	BL3	AA	5	NA	NA	NA	NA
Aneuploid_1	3	BL7	AB	5	T16, T19	high	2462	0.9
Aneuploid_2	3	BL7	AB	5	M16, M22	low	1406	0.3
Aneuploid_3	3	BL7	BB	5	M13, T15	low	1198	0.1
Aneuploid_4	3	BL7	AB	5	M22, T16, T19	high	2959	1
Aneuploid_5	3	BL7	BB	5	M18, M22	low	838	0
Aneuploid_6	3	BL7	BB	5	M4, M22	low	1341	0.2
Aneuploid_7	3	BL4	AB	5	M11, M22	high	1947	0.7
Aneuploid_8	3	BL7	BB	5	T12, T13	low	1586	0.4
Aneuploid_9	3	BL7	BB	5	M2, M15	high	2248	0.8
Aneuploid_10	3	BL7	AB	5	T9, T16	high	1776	0.6
Aneuploid_11	3	BL7	BB	5	T17, T18	high	1654	0.5
Euploid_1	3	BL7	AA	5	Euploid	Euploid	NA	NA
Euploid_2	3	BL7	AB	5	Euploid	Euploid	NA	NA
Euploid_3	3	BL6	AA	6	Euploid	Euploid	NA	NA
Euploid_4	3	BL7	AB	5	Euploid	Euploid	NA	NA
Euploid_5	3	BL6	AB	6	Euploid	Euploid	NA	NA
Euploid_6	3	BL7	AB	5	Euploid	Euploid	NA	NA
Euploid_7	3	BL7	BA	5	Euploid	Euploid	NA	NA

### Sheet: Supplementary Table 7
Supplementary Table 7. PGT diagnoses experiment 4
Embryo	Stage at cryopreservation	Score at cryopreservation	Day at cryopreservation	Stage at 5dpf	Diagnosis	Group	OCT4- cells	OCT4+/GATA4- cells	OCT4+/GATA4+ cells	OCT4-/GATA4+ cells
Euploid_1	BL7	BA	5	/	Euploid	Euploid	151	9	11	0
Euploid_2	BL7	BA	6	BL2	Euploid	Euploid	111	8	3	0
Euploid_3	BL6	AA	6	BL7/CC	Euploid	Euploid	75	12	3	0
Euploid_4	BL8	AB	6	BL1	Euploid	Euploid	73	9	9	0
Euploid_5	BL7	AA	5	/	Euploid	Euploid	159	18	14	0
Euploid_6	BL7	AA	5	/	Euploid	Euploid	180	lost during re-staining	lost during re-staining	0
Euploid_7	BL7	BA	5	/	Euploid	Euploid	134	10	6	0
Euploid_8	BL7	AB	5	/	Euploid	Euploid	80	9	6	0
Euploid_9	BL7	BB	5	/	Euploid	Euploid	131	12	10	0
Euploid_10	BL7	AB	6	BL1	Euploid	Euploid	113	6	4	0
Euploid_11	BL7	AB	5	/	Euploid	Euploid	101	11	16	0
Euploid_12	BL7	AB	5	/	Euploid	Euploid	137	8	7	0
Euploid_13	BL7	AA	5	/	Euploid	Euploid	148	14	9	0
Euploid_14	BL6	BA	6	BL2	Euploid	Euploid	239	9	18	0
Euploid_15	BL6	AB	6	BL1	Euploid	Euploid	182	6	11	0
Euploid_16	BL7	BA	5	/	Euploid	Euploid	114	8	4	0
Aneuploid_1	BL7	BB	5	/	M18, T1, T20	Aneuploid	73	22	0	0
Aneuploid_2	BL7	BB	6	BL3/BB	T15, M19	Aneuploid	68	3	0	0
Aneuploid_3	BL7	BB	5	/	T16, M21	Aneuploid	63	12	4	0
Aneuploid_4	BL7	BB	5	/	T5, T22	Aneuploid	62	13	7	0
Aneuploid_5	BL7	BB	5	/	M14	Aneuploid	84	15	4	0
Aneuploid_6	BL7	BB	6	BL7/CC	T14, T22	Aneuploid	83	0	0	0
Aneuploid_7	BL7	BB	5	/	T1,T18, Mosaic del 6q16.1-q16.2(5Mb)	Aneuploid	105	16	3	0
Aneuploid_8	BL7	BB	5	/	T13,T15, Moaic del 1 pter-1q34.2 (42Mb)	Aneuploid	118	12	5	0
Aneuploid_9	BL7	BB	5	/	T21, T13	Aneuploid	99	6	0	0
Aneuploid_10	BL7	BB	6	BL3/BB	M16,17,18	Aneuploid	37	2	0	0
Aneuploid_11	BL7	BB	6	BL3/BC	M5, M12, M21 and T7	Aneuploid	117	5	0	0
Aneuploid_12	BL6	BB	5	/	M14, T9	Aneuploid	70	5	2	0
Aneuploid_13	BL7	AB	5	/	T14, T16	Aneuploid	97	18	4	0
Aneuploid_14	BL7	BA	5	/	Triploid, +18	Aneuploid	49	0	0	0
Aneuploid_15	BL7	BA	5	/	T13;T15	Aneuploid	109	11	7	0
Aneuploid_16	BL7	AB	5	/	T9;M22	Aneuploid	155	13	4	0
Aneuploid_17	BL7	CA	5	/	T13;T20	Aneuploid	62	5	4	0
Aneuploid_18	BL7	BA	6	BL1	M15, T18; T19	Aneuploid	83	0	0	1
	STAGING SYSTEM
	Phase-contrast microscopy	UZ Brussels staging system based on Gardner*
	Cavity<50% of the embryo	BL1
	Cavity>50% of the embryo	BL2
	full cavity	BL3
	expanding/expanded	BL4
	hatching	BL5
	fully hatched	BL6
	artifically hatched	BL7
	collapsed	BL8
		*Score of the ICM and TE is evaluated from the BL3 stage on
		BL= blastocyst

### Sheet: Supplementary Table 8
Supplementary Table 8. Gene dosage classification experiment 4
ID	Diagnosis	Total imbalanced loci	Percent rank within group	Dosage rank within group
Aneuploid_14	Triploid, +18	68789	1	high
Aneuploid_11	M5, M12, M21 and T7	3544	0.92	high
Aneuploid_1	M18, T1, T20	3286	0.85	high
Aneuploid_7	T1,T18, Mosaic del 6q16.1-q16.2(5Mb)	2693	0.77	high
Aneuploid_18	M15, T18; T19	2391	0.71	high
Aneuploid_10	M16,17,18	2563	0.69	high
Aneuploid_2	T15, M19	2301	0.62	high
Aneuploid_13	T14, T16	1664	0.54	high
Aneuploid_12	M14, T9	1622	0.46	low
Aneuploid_4	T5, T22	1511	0.38	low
Aneuploid_16	T9;M22	1364	0.35	low
Aneuploid_8	T13,T15, Moaic del 1 pter-1q34.2 (42Mb)	1480	0.31	low
Aneuploid_17	T13;T20	1362	0.29	low
Aneuploid_6	T14, T22	1252	0.23	low
Aneuploid_3	T16, M21	1220	0.15	low
Aneuploid_15	T13;T15	1198	0.12	low
Aneuploid_9	T21, T13	761	0.08	low
Aneuploid_5	M14	755	0	low

### Sheet: Supplementary Table 9
Supplementary Table 9. Antibodies and reagents used in this study
Primary antibodies	Host	Company	Catalog#	Dilution
Anti-HSP70 monoclonal antibody (5A5)	Mouse	Invitrogen	MA3-007	1:200
Anti-SQSTM1 / p62 monoclonal antibody	Mouse	Abcam	ab56416	1:100
Recombinant Anti-LC3B monoclonal antibody	Rabbit	Abcam	ab192890	1:838
Anti-Oct-3/4 monoclonal antibody	Mouse	Santa-Cruz	sc-5279	1:200
Anti-Human Phospho-p53 (S15) antibody	Rabbit	R&D	AF1043	1:100
Anti-GATA4 monoclonal antibody	Rat	Invitrogen	14-9980-82	1:400
Anti-DRAM polyclonal antibody	Rabbit	Invitrogen	PA20-335	1:500
Anti-phospho-histone H2A.X (Ser139) monoclonal antibody	Mouse	Sigma-Aldrich	05-636	1:500
Anti-NANOG-polyclonal antibody	Goat	R&D	AF1197	1:200
Reagent	Company	Catalog#	Dilution
CaspGLOW™ Fluorescein Active Caspase-8 Staining Kit	Invitrogen	88-7005-42	1:300
CellEvent™ Caspase-3/7 Green Detection Reagent	Invitrogen	C10423	1:400
Secondary antibodies	Host	Company	Catalog#	Dilution
anti-rabbit IgG (H+L) Highly Cross-Adsorbed, Alexa Fluor 647	Goat	Invitrogen	A-21245	1:200
anti-mouse IgG (H+L) Highly Cross-Adsorbed, Alexa Fluor 594	Donkey	Invitrogen	A-21203	1:200
anti-rat IgG (H+L) Highly Cross-Adsorbed, Alexa Fluor 488	Donkey	Invitrogen	A-21208	1:200
anti-mouse IgG2a (H+L) Highly Cross-Adsorbed, Alexa Fluor 568	Goat	Invitrogen	A-21134	1:200
anti-Goat IgG (H+L) Cross-Adsorbed Secondary Antibody, Alexa Fluor 488	Donkey	Invitrogen	A-11055	1:200
anti Rabbit IgG (H+L) Highly Cross Adsorbed Secondary Antibody, Alexa Fluor 647	Donkey	Invitrogen	A-31573	1:200
